# Associations between physical activity and cognitive dysfunction in older companion dogs: Results from the Dog Aging Project

**DOI:** 10.1101/2022.04.20.488879

**Authors:** Emily E. Bray, David A. Raichlen, Kiersten K. Forsyth, Daniel E.L. Promislow, Gene E. Alexander, Evan L. MacLean, Dog Aging Project Consortium

**Author notes:** Contributed as senior authors (Gene E. Alexander, Evan L. MacLean).

## Abstract

Canine Cognitive Dysfunction (CCD) is a form of dementia that shares many similarities with Alzheimer’s disease. Given that physical activity is believed to reduce risk of Alzheimer’s disease in humans, we explored the association between physical activity and cognitive health in a cohort of companion dogs, aged 6-18 years. We hypothesized that higher levels of physical activity would be associated with lower (i.e., better) scores on a cognitive dysfunction rating instrument and lower prevalence of dementia, and that this association would be robust when controlling for age, comorbidities, and other potential confounders. Our sample included 11,574 companion dogs enrolled through the Dog Aging Project, of whom 287 had scores over the clinical threshold for CCD. In this observational, cross-sectional study, we used owner-reported questionnaire data to quantify dog cognitive health (via a validated scale), physical activity levels, health conditions, training history, and dietary supplements. We fit regression models with measures of cognitive health as the outcome, and physical activity—with several important covariates—as predictors. We found a significant negative relationship between physical activity and current severity of cognitive dysfunction symptoms (estimate = -0.10, 95% CI: -0.11 to - 0.08, *p* < 0.001), extent of symptom worsening over a 6-month interval (estimate = -0.07, 95% CI: -0.09 to -0.05, *p* <0.001), and whether a dog reached a clinical level of CCD (odds ratio = 0.53, 95% CI: 0.45 to 0.63, *p* <0.001). Physical activity was robustly associated with better cognitive outcomes in dogs. Our findings illustrate the value of companion dogs as a model for investigating relationships between physical activity and cognitive aging, including aspects of dementia that may have translational potential for Alzheimer’s disease. While the current study represents an important first step in identifying a relationship between physical activity and cognitive function, it cannot determine causality. Future studies are needed to rule out reverse causation by following the same dogs prospectively over time, and to evaluate causality by administering physical-activity interventions.
