## Supplementary Information 2 for "Associations between physical activity and cognitive dysfunction in older companion dogs: Results from the Dog Aging Project"

### Sheet: Sheet1
Variable	Associated_with	Overarching_HLES_category	individual_item	total_unique_dogs_affected (% of sample)	notes
sensory impairment	Sensory (vision) - complete loss of function in at least one eye	Eye	Blindness	1649 (14%)
sensory impairment	Sensory (vision) - complete loss of function in at least one eye	Eye	Missing one or both eyes
sensory impairment	Sensory (vision) - complete loss of function in at least one eye	Eye	other_eye_loss		dogs in Other: Eye category (complete loss of function in one or both eyes - e.g. blind, eye popped out/removed, enucleation, missing an eye, SARDS, age-related loss of eyesight, underdeveloped eye)
sensory impairment	Sensory (vision) - complete loss of function in at least one eye	Trauma	Proptosis (eye out of socket)
sensory impairment	Sensory (vision) - complete loss of function in at least one eye	Trauma	Other_trauma_visionloss		dogs in Other: Trauma category (complete loss of function in one or both eyes - e.g. trauma resulted in dog becoming blind, eye popped out/removed, enucleation, missing an eye)
sensory impairment	Sensory (vision) - partial loss of function in at least one eye	Eye	Progressive retinal atrophy
sensory impairment	Sensory (vision) - partial loss of function in at least one eye	Eye	Glaucoma
sensory impairment	Sensory (vision) - partial loss of function in at least one eye	Eye	Pigmentary uveitis
sensory impairment	Sensory (vision) - partial loss of function in at least one eye	Eye	Uveitis
sensory impairment	Sensory (vision) - partial loss of function in at least one eye	Eye	Keratoconjunctivitis sicca (KCS)
sensory impairment	Sensory (vision) - partial loss of function in at least one eye	Eye	Retinal detachment
sensory impairment	Sensory (vision) - partial loss of function in at least one eye	Eye	other_eye_impairment		dogs in Other: Eye category (impairment of function in one or both eyes - e.g. impaired vision, lazy eye, coloboma, micropthalmia, collie eye anomaly/choroidal hypoplasia, Merle Ocular Dysgenesis, age-related degeneration, progressive retinal atrophy, nightblindness, permanent fully dilated pupils, lack of peripheral vision, presbyopia/farsightedness, scarring on eye, strabismus, retinal detachme…
sensory impairment	Sensory (vision) - partial loss of function in at least one eye	Trauma	other_trauma_visionimpairment		dogs in Other: Trauma category (partial loss of function in one or both eyes - e.g. cataracts, glaucoma)
sensory impairment	Sensory (vision) - partial loss of function in at least one eye	Immune-Mediated	other_immune_eye		dogs in Other: Immune-mediated category (e.g. pannus, retinal degeneration)
sensory impairment	Sensory (vision) - partial loss of function in at least one eye	Eye	Cataracts*		*only including dogs who did not receive surgical followup
sensory impairment	Sensory (vision) - partial loss of function in at least one eye	Eye	Juvenile cataracts*		*only including dogs who did not receive surgical followup
sensory impairment	Sensory (vision) - partial loss of function in at least one eye	Eye	other_eye_cataract*		*only including dogs who did not receive surgical followup; dogs in Other: Eye category - cataracts
sensory impairment	Sensory (vision) - partial loss of function in at least one eye	Trauma	other_trauma_cataract*		*only including dogs who did not receive surgical followup; dogs in Other: Trauma category - cataracts
sensory impairment	Sensory (auditory) - complete loss of function in at least one ear	Ear/nose/throat	Deafness
sensory impairment	Sensory (auditory) - complete loss of function in at least one ear	Ear/nose/throat	other_auditory_loss		dogs in Other: Ear category (e.g. deaf, unformed ear)
sensory impairment	Sensory (auditory) - partial loss of function in at least one ear	Ear/nose/throat	Hearing loss (incompletely deaf)
sensory impairment	Sensory (auditory) - partial loss of function in at least one ear	Ear/nose/throat	other_auditory_impairment		dogs in Other: Ear category (e.g. hearing loss, incipient deafness, ear polyp)
orthopedic	physical activity	Bone/Orthopedic	Osteoarthritis	2465 (21%)
orthopedic	physical activity	Bone/Orthopedic	Hip dysplasia
orthopedic	physical activity	Bone/Orthopedic	Elbow dysplasia
orthopedic	physical activity	Bone/Orthopedic	Missing a limb or part of a limb
orthopedic	physical activity	Bone/Orthopedic	Growth deformity
orthopedic	physical activity	Bone/Orthopedic	Lameness (chronic or recurrent)
orthopedic	physical activity	Bone/Orthopedic	Rheumatoid arthritis
orthopedic	physical activity	Bone/Orthopedic	Degenerative joint disease
orthopedic	physical activity	Bone/Orthopedic	Intervertebral disc disease (IVDD) (Orthopedic)
orthopedic	physical activity	Bone/Orthopedic	Osteochondritis dissecans (OCD)
orthopedic	physical activity	Brain/Neurologic	Limb paralysis
orthopedic	physical activity	Brain/Neurologic	Degenerative myelopathy
orthopedic	physical activity	Immune-Mediated	Immune-mediated polyarthritis (IMPA)
orthopedic	physical activity	Bone/Orthopedic	Cruciate Ligament Rupture*		*only including dogs who did not receive surgical followup
orthopedic	physical activity	Bone/Orthopedic	other_ortho_rupture		*only including dogs who did not receive surgical followup; dogs in Other: Ortho category - cruciate ruptures
orthopedic	physical activity	Trauma	other_trauma_rupture		*only including dogs who did not receive surgical followup; dogs in Other: Trauma category - cruciate ruptures
orthopedic	physical activity	Bone/Orthopedic	other_ortho		dogs in Other: Orthopedic category (e.g. hip dysplasia, elbow dysplasia/FCP, osteoarthritis, arthritis, missing limbs, femoral head removed, deformed limbs/ALD, defective joints, lameness, limps, legg-calve-perthes; NOT INCLUDED: sprains, acute injuries (e.g. torn ligaments), luxating patellas, TPLO, IVDD/degenerative disc disease)
orthopedic	physical activity	Trauma	other_trauma_limbfunctionloss		dogs in Other: Trauma category (impairment of normal movement - e.g. loss or paralysis of rear leg and/or front legs or feet, deformed paws, chronic limping, IVDD with or without paralysis or paresis, disc injury; doesn't count: amputated toes, acute injuries like breaks and sprains)
orthopedic	physical activity	Brain/Neurologic	other_brain_ortho		dogs in Other: Brain/Neurologic category (e.g. degenerative neuropathy)
orthopedic	physical activity	Immune-Mediated	other_immune_ortho		dogs in Other: Immune-Mediated (e.g. SRMA)
exercise intolerance	physical activity	Respiratory	Laryngeal paralysis (Respiratory)	804 (7%)
exercise intolerance	physical activity	Respiratory	Tracheal collapse
exercise intolerance	physical activity	Respiratory	Tracheal stenosis
exercise intolerance	physical activity	Brain/Neurologic	Laryngeal paralysis (Neurologic)
exercise intolerance	physical activity	Respiratory	other_respiratory		dogs in Other: Respiratory (e.g. laryngeal paralysis, tracheal collapse, tracheal hypoplasia, tracheal growth, tracheal stenosis, COPD, everted saccules, upper airway/bracheacephalic syndrome, pulmonary fibrosis, asthma, coughing upon exertion)
exercise intolerance	physical activity	Brain/Neurologic	other_brain_respiratory		dogs in Other: Brain/Neurologic category (e.g. layryngeal paralysis)
exercise intolerance	physical activity	Ear/nose/throat	other_ear_respiratory		dogs in Other: Ear/Nose/Throat category (e.g. laryngeal paralysis, collapsed trachea)
exercise intolerance	physical activity	Mouth/dental/oral	other_mouth_respiratory		dogs in Other: Mounth/Dental/Oral (e.g. upper airway syndrome, everted saccules)
exercise intolerance	physical activity	Respiratory	other_respiratory_cardiac		dogs in Other: Respiratory category (e.g. congestive heart failure, enlarged heart pressing on trachea)
exercise intolerance	physical activity	Immune-Mediated	other_immune_respiratory		dogs in Other: Immune-Mediated category (e.g. Eosinophilic Bronchopneumopathy)
exercise intolerance	physical activity	Cardiac	Aortic/Subaortic stenosis
exercise intolerance	physical activity	Cardiac	Mitral dysplasia
exercise intolerance	physical activity	Cardiac	Patent ductus arteriosus (PDA)
exercise intolerance	physical activity	Cardiac	Persistent right aortic arch
exercise intolerance	physical activity	Cardiac	Pulmonic stenosis
exercise intolerance	physical activity	Cardiac	Tricuspid dysplasia
exercise intolerance	physical activity	Cardiac	Ventricular septal defects
exercise intolerance	physical activity	Cardiac	Arrhythmia
exercise intolerance	physical activity	Cardiac	Cardiomyopathy
exercise intolerance	physical activity	Cardiac	Congestive heart failure
exercise intolerance	physical activity	Cardiac	Endocarditis
exercise intolerance	physical activity	Cardiac	Pericardial effusion
exercise intolerance	physical activity	Cardiac	Pulmonary hypertension
exercise intolerance	physical activity	Cardiac	Valve disease
exercise intolerance	physical activity	Cardiac	other_cardiac		dogs in other: Cardiac category (e.g. anything that would chronically prohibit exercise or cause a veterinarian to recommend reduced exercise: CHF, enlarged heart, valve disease, heartworm, etc)
exercise intolerance	physical activity	Infection/parasites	Heartworm infection
neurological	cognitive	Brain/Neurologic	All items, excluding dementia + senility (that's our outcome)	806 (7%)
neurological	cognitive	Brain/Neurologic	other_neuro		all dogs in Other: Brain/Neurologic category EXCEPT for dementia dogs
neurological	cognitive	Trauma	Head trauma due to any cause
neurological	cognitive	Ear/nose/throat	other_ear_neuro		dogs in Other: Ear/Nose/Throat category (e.g. vestibular disease)
neurological	cognitive	Trauma	other_trauma_neuro		dogs in Other: Trauma category (head trauma due to any cause - e.g. concussion)
neurological	cognitive	Cardiac	other_cardiac_neuro		dogs in Other: Cardiac category (e.g. stroke)
neurological	cognitive	Immune-Mediated	Idiopathic immune-mediated thrombocytopenia (IMT/ITP)
neurological	cognitive	Immune-Mediated	other_immune_neuro		dogs in Other: Immune-mediated (e.g. IMT/ITP, encephalitis, meningitis)
periodontal	cognitive	Mouth/dental/oral	Dental calculus (yellow build-up on teeth)	2866 (25%)
periodontal	cognitive	Mouth/dental/oral	Gingivitis (red, puffy gums)
periodontal	cognitive	Mouth/dental/oral	Oronasal fistula
periodontal	cognitive	Mouth/dental/oral	other_periodontal		dogs in Other: Mouth/dental/oral (e.g.periodontal disease, gingivitis, calculus, plaque, poor dental health, gingival hyperplasia, halitosis/bad breath, abscesses, teeth infection, tooth resorption, cavities; NOT INCLUDING broken/fractured/removed teeth, root canals, epilus, general lack of care)
liver	cognitive	Liver/pancreas	Chronic inflammatory liver disease	81 (<1%)
liver	cognitive	Liver/pancreas	other_liver		dogs in Other: Liver category (e.g. portostemic shunt, chronic liver disease)
liver	cognitive	Liver/pancreas	Portosystemic shunt*		*only including dogs who did not receive surgical followup
liver	cognitive	Liver/pancreas	other_liver_PSS*		*only including dogs who did not receive surgical followup; dogs in Other: Liver category - PSS
endocrine	general	Endocrine	All items	601 (5%)
endocrine	general	Immune-Mediated	Autoimmune thyroiditis
endocrine	general	Liver	other_liver_endocrine		dogs in Other: Liver/Pancreas category (e.g. diabetes, insulinoma)
endocrine	general	Kidney/urinary	other_kidney_endocrine		dogs in Other: Kidney/urinary category (e.g. Cushings)
endocrine	general	Immune-Mediated	other_immune_endocrine		dogs in Other: Immune-mediated category (e.g. hypothyroid)
kidney	general	Kidney/urinary	Chronic kidney disease	182 (2%)
kidney	general	Kidney/urinary	Acute kidney failure
kidney	general	Kidney/urinary	other_kidney
cancer	general	Cancer	any type of cancer	1119 (10%)
cancer	general	Bone/Orthopedic	other_ortho_cancer		dogs in Other: Bone/Orthopedic category (e.g. cancer on toe)
cancer	general	Ear/nose/throat	other_ear_cancer		dogs in Other: Ear/Nose/Throat category (e.g. cancer in ear canal)
cancer	general	Eye	other_eye_cancer		dogs in Other: Eye category (e.g. cancer on toe)
cancer	general	Liver	other_liver_cancer		dogs in Other: Liver/Pancreas category (e.g. liver tumor)
cancer	general	Kidney/urinary	other_kidney_cancer		dogs in Other: Kidney/urinary category
