## Supplementary Information 3 for "Associations between physical activity and cognitive dysfunction in older companion dogs: Results from the Dog Aging Project"

### Sheet: Sheet1
general.label	specific.label	sensory	orthopedic	exercise intolerance (respiratory/cardiac)	neuro	periodontal	liver	endocrine	kidney	NOTES
Eye	Blindness	1	0	0	0	0	0	0	0
Eye	Cataracts	1*	0	0	0	0	0	0	0	Affected ONLY if not followed by surgery
Eye	Glaucoma	1	0	0	0	0	0	0	0
Eye	Keratoconjunctivitis sicca (KCS)	1	0	0	0	0	0	0	0
Eye	Persistent pupillary membrane (PPM)	0	0	0	0	0	0	0	0
Eye	Missing one or both eyes	1	0	0	0	0	0	0	0
Eye	Third eyelid prolapse (cherry eye)	0	0	0	0	0	0	0	0
Eye	Conjunctivitis	0	0	0	0	0	0	0	0
Eye	Corneal ulcer	0	0	0	0	0	0	0	0
Eye	Distichia	0	0	0	0	0	0	0	0
Eye	Ectropion (eyelid rolled out)	0	0	0	0	0	0	0	0
Eye	Entropion (eyelid rolled in)	0	0	0	0	0	0	0	0
Eye	Imperforate lacrimal punctum	0	0	0	0	0	0	0	0
Eye	Iris cyst	0	0	0	0	0	0	0	0
Eye	Juvenile cataracts	1	0	0	0	0	0	0	0
Eye	Nuclear sclerosis	0	0	0	0	0	0	0	0
Eye	Pigmentary uveitis	1	0	0	0	0	0	0	0
Eye	Progressive retinal atrophy	1	0	0	0	0	0	0	0
Eye	Retinal detachment	1	0	0	0	0	0	0	0
Eye	Uveitis	1	0	0	0	0	0	0	0
Ear/Nose/Throat	Deafness	1	0	0	0	0	0	0	0
Ear/Nose/Throat	Ear Infection	0	0	0	0	0	0	0	0
Ear/Nose/Throat	Ear Mites	0	0	0	0	0	0	0	0
Ear/Nose/Throat	Epistaxis (nose bleeds)	0	0	0	0	0	0	0	0
Ear/Nose/Throat	Hearing loss (incompletely deaf)	1	0	0	0	0	0	0	0
Ear/Nose/Throat	Hematoma	0	0	0	0	0	0	0	0
Ear/Nose/Throat	Pharyngitis	0	0	0	0	0	0	0	0
Ear/Nose/Throat	Rhinitis	0	0	0	0	0	0	0	0
Ear/Nose/Throat	Tonsillitis	0	0	0	0	0	0	0	0
Mouth/Dental/Oral	Cleft lip	0	0	0	0	0	0	0	0
Mouth/Dental/Oral	Cleft palate	0	0	0	0	0	0	0	0
Mouth/Dental/Oral	Missing teeth	0	0	0	0	0	0	0	0
Mouth/Dental/Oral	Dental calculus (yellow build-up on teeth)	0	0	0	0	1	0	0	0
Mouth/Dental/Oral	Extracted teeth	0	0	0	0	0	0	0	0
Mouth/Dental/Oral	Fractured teeth	0	0	0	0	0	0	0	0
Mouth/Dental/Oral	Gingivitis (red, puffy gums)	0	0	0	0	1	0	0	0
Mouth/Dental/Oral	Masticatory myositis	0	0	0	0	0	0	0	0
Mouth/Dental/Oral	Oronasal fistula	0	0	0	0	1	0	0	0
Mouth/Dental/Oral	Overbite	0	0	0	0	0	0	0	0
Mouth/Dental/Oral	Retained deciduous (baby) teeth	0	0	0	0	0	0	0	0
Mouth/Dental/Oral	Sialocele	0	0	0	0	0	0	0	0
Mouth/Dental/Oral	Underbite	0	0	0	0	0	0	0	0
Skin	Dermoid cysts	0	0	0	0	0	0	0	0
Skin	Umbilical hernia (Skin)	0	0	0	0	0	0	0	0
Skin	Alopecia (hair loss)	0	0	0	0	0	0	0	0
Skin	Atopic dermatitis (atopy)	0	0	0	0	0	0	0	0
Skin	Chronic or recurrent hot spots	0	0	0	0	0	0	0	0
Skin	Chronic or recurrent skin infections	0	0	0	0	0	0	0	0
Skin	Contact dermatitis	0	0	0	0	0	0	0	0
Skin	Discoid lupus erythematosus (DLE) (Skin)	0	0	0	0	0	0	0	0
Skin	Flea allergy dermatitis	0	0	0	0	0	0	0	0
Skin	Fleas	0	0	0	0	0	0	0	0
Skin	Food or medicine allergies that affect the skin	0	0	0	0	0	0	0	0
Skin	Ichthyosis	0	0	0	0	0	0	0	0
Skin	Lick granuloma	0	0	0	0	0	0	0	0
Skin	Non-specific dermatosis	0	0	0	0	0	0	0	0
Skin	Panepidermal pustular pemphigus (PPP) (Skin)	0	0	0	0	0	0	0	0
Skin	Pemphigus erythematosus (PE) (Skin)	0	0	0	0	0	0	0	0
Skin	Pemphigus foliaceus (PF) (Skin)	0	0	0	0	0	0	0	0
Skin	Pemphigus vulgaris (PV) (Skin)	0	0	0	0	0	0	0	0
Skin	Pododermatitis	0	0	0	0	0	0	0	0
Skin	Pruritis (itchy skin)	0	0	0	0	0	0	0	0
Skin	Pyoderma or bacterial dermatitis	0	0	0	0	0	0	0	0
Skin	Sarcoptic mange	0	0	0	0	0	0	0	0
Skin	Seasonal allergies	0	0	0	0	0	0	0	0
Skin	Sebaceous adenitis	0	0	0	0	0	0	0	0
Skin	Sebaceous cysts	0	0	0	0	0	0	0	0
Skin	Seborrhea or seborrheic dermatitis (greasy skin)	0	0	0	0	0	0	0	0
Skin	Systemic demodectic mange	0	0	0	0	0	0	0	0
Skin	Systemic lupus erythematosus (SLE) (Skin)	0	0	0	0	0	0	0	0
Skin	Ticks	0	0	0	0	0	0	0	0
Cardiac	Aortic/Subaortic stenosis	0	0	1	0	0	0	0	0
Cardiac	Atrial septal defects	0	0	0	0	0	0	0	0
Cardiac	Mitral dysplasia	0	0	1	0	0	0	0	0
Cardiac	Murmur	0	0	0	0	0	0	0	0
Cardiac	Patent ductus arteriosus (PDA)	0	0	1	0	0	0	0	0
Cardiac	Persistent right aortic arch	0	0	1	0	0	0	0	0
Cardiac	Pulmonic stenosis	0	0	1	0	0	0	0	0
Cardiac	Tricuspid dysplasia	0	0	1	0	0	0	0	0
Cardiac	Ventricular septal defects	0	0	1	0	0	0	0	0
Cardiac	Arrhythmia	0	0	1	0	0	0	0	0
Cardiac	Cardiomyopathy	0	0	1	0	0	0	0	0
Cardiac	Congestive heart failure	0	0	1	0	0	0	0	0
Cardiac	Endocarditis	0	0	1	0	0	0	0	0
Cardiac	Hypertension (high blood pressure)	0	0	0	0	0	0	0	0
Cardiac	Pericardial effusion	0	0	1	0	0	0	0	0
Cardiac	Pulmonary hypertension	0	0	1	0	0	0	0	0
Cardiac	Valve disease	0	0	1	0	0	0	0	0
Respiratory	Stenotic/narrow nares	0	0	1	0	0	0	0	0
Respiratory	Tracheal stenosis (narrowing)	0	0	1	0	0	0	0	0
Respiratory	Acquired or acute respiratory distress syndrome (ARDS)	0	0	1	0	0	0	0	0
Respiratory	Chronic or recurrent bronchitis	0	0	1	0	0	0	0	0
Respiratory	Chronic or recurrent cough	0	0	0	0	0	0	0	0
Respiratory	Chronic or recurrent rhinitis	0	0	0	0	0	0	0	0
Respiratory	Elongated soft palate	0	0	1	0	0	0	0	0
Respiratory	Laryngeal paralysis (Respiratory)	0	0	1	0	0	0	0	0
Respiratory	Lung lobe torsion	0	0	0	0	0	0	0	0
Respiratory	Pneumonia	0	0	0	0	0	0	0	0
Respiratory	Pulmonary bullae	0	0	1	0	0	0	0	0
Respiratory	Tracheal collapse	0	0	1	0	0	0	0	0
Gastrointestinal	Atresia ani	0	0	0	0	0	0	0	0
Gastrointestinal	Esophageal achalasia	0	0	0	0	0	0	0	0
Gastrointestinal	Megaesophagus	0	0	0	0	0	0	0	0
Gastrointestinal	Umbilical hernia (Gastrointestinal)	0	0	0	0	0	0	0	0
Gastrointestinal	Anal sac impaction	0	0	0	0	0	0	0	0
Gastrointestinal	Bilious vomiting syndrome	0	0	0	0	0	0	0	0
Gastrointestinal	Bloat with torsion (GDV)	0	0	0	0	0	0	0	0
Gastrointestinal	Chronic or recurrent diarrhea	0	0	0	0	0	0	0	0
Gastrointestinal	Chronic or recurrent vomiting	0	0	0	0	0	0	0	0
Gastrointestinal	Constipation	0	0	0	0	0	0	0	0
Gastrointestinal	Fecal incontinence	0	0	0	0	0	0	0	0
Gastrointestinal	Food or medicine allergies	0	0	0	0	0	0	0	0
Gastrointestinal	Foreign body ingestion or blockage	0	0	0	0	0	0	0	0
Gastrointestinal	Hemorrhagic gastroenteritis (HGE) or stress colitis (acute)	0	0	0	0	0	0	0	0
Gastrointestinal	Idiopathic canine colitis (chronic)	0	0	0	0	0	0	0	0
Gastrointestinal	Lymphangiectasia	0	0	0	0	0	0	0	0
Gastrointestinal	Malabsorptive disorder	0	0	0	0	0	0	0	0
Gastrointestinal	Other allergies	0	0	0	0	0	0	0	0
Gastrointestinal	Protein-losing enteropathy (PLE)	0	0	0	0	0	0	0	0
Gastrointestinal	Pyloric stenosis	0	0	0	0	0	0	0	0
Liver/Pancreas	Portosystemic shunt	0	0	0	0	0	1*	0	0	Affected ONLY if not followed by surgery
Liver/Pancreas	Biliary obstruction	0	0	0	0	0	0	0	0
Liver/Pancreas	Chronic inflammatory liver disease	0	0	0	0	0	1	0	0
Liver/Pancreas	Exocrine pancreatic insufficiency (EPI)	0	0	0	0	0	0	0	0
Liver/Pancreas	Gall bladder mucocele	0	0	0	0	0	0	0	0
Liver/Pancreas	Gall bladder rupture	0	0	0	0	0	0	0	0
Liver/Pancreas	Gall bladder surgery	0	0	0	0	0	0	0	0
Liver/Pancreas	Microvascular dysplasia (portal vein hypoplasia)	0	0	0	0	0	0	0	0
Liver/Pancreas	Pancreatitis	0	0	0	0	0	0	0	0
Kidney/Urinary	Born with one kidney	0	0	0	0	0	0	0	0
Kidney/Urinary	Ectopic ureter	0	0	0	0	0	0	0	0
Kidney/Urinary	Patent urachus	0	0	0	0	0	0	0	0
Kidney/Urinary	Renal cysts	0	0	0	0	0	0	0	0
Kidney/Urinary	Renal dysplasia	0	0	0	0	0	0	0	0
Kidney/Urinary	Acute kidney failure	0	0	0	0	0	0	0	1
Kidney/Urinary	Bladder prolapse	0	0	0	0	0	0	0	0
Kidney/Urinary	Chronic kidney disease	0	0	0	0	0	0	0	1
Kidney/Urinary	Pyelonephritis (kidney infection)	0	0	0	0	0	0	0	0
Kidney/Urinary	Kidney stones	0	0	0	0	0	0	0	0
Kidney/Urinary	Proteinuria	0	0	0	0	0	0	0	0
Kidney/Urinary	Tubular disorder (such as Fanconi syndrome)	0	0	0	0	0	0	0	0
Kidney/Urinary	Urethral prolapse	0	0	0	0	0	0	0	0
Kidney/Urinary	Urinary crystals or stones in bladder or urethra	0	0	0	0	0	0	0	0
Kidney/Urinary	Urinary incontinence	0	0	0	0	0	0	0	0
Kidney/Urinary	Urinary tract infection (chronic or recurrent)	0	0	0	0	0	0	0	0
Reproductive	Cryptorchid	0	0	0	0	0	0	0	0
Reproductive	Hermaphroditism	0	0	0	0	0	0	0	0
Reproductive	Hypospadias	0	0	0	0	0	0	0	0
Reproductive	Phimosis	0	0	0	0	0	0	0	0
Reproductive	Benign prostatic hyperplasia	0	0	0	0	0	0	0	0
Reproductive	Dystocia	0	0	0	0	0	0	0	0
Reproductive	Irregular heat cycle	0	0	0	0	0	0	0	0
Reproductive	Mastitis	0	0	0	0	0	0	0	0
Reproductive	Papilloma (genital warts)	0	0	0	0	0	0	0	0
Reproductive	Paraphimosis	0	0	0	0	0	0	0	0
Reproductive	Prostatitis	0	0	0	0	0	0	0	0
Reproductive	Preputial infection	0	0	0	0	0	0	0	0
Reproductive	Pseudopregnancy	0	0	0	0	0	0	0	0
Reproductive	Pyometra	0	0	0	0	0	0	0	0
Reproductive	Recessed vulva	0	0	0	0	0	0	0	0
Reproductive	Testicular atrophy	0	0	0	0	0	0	0	0
Reproductive	Vaginitis	0	0	0	0	0	0	0	0
Bone/Orthopedic	Missing a limb or part of a limb	0	1	0	0	0	0	0	0
Bone/Orthopedic	Valgus deformity	0	0	0	0	0	0	0	0
Bone/Orthopedic	Varus deformity	0	0	0	0	0	0	0	0
Bone/Orthopedic	Carpal subluxation syndrome	0	0	0	0	0	0	0	0
Bone/Orthopedic	Cruciate ligament rupture	0	1*	0	0	0	0	0	0	Affected ONLY if not followed by surgery
Bone/Orthopedic	Degenerative joint disease	0	1	0	0	0	0	0	0
Bone/Orthopedic	Dwarfism	0	0	0	0	0	0	0	0
Bone/Orthopedic	Elbow dysplasia	0	1	0	0	0	0	0	0
Bone/Orthopedic	Growth deformity	0	1	0	0	0	0	0	0
Bone/Orthopedic	Hip dysplasia	0	1	0	0	0	0	0	0
Bone/Orthopedic	Intervertebral disc disease (IVDD) (Orthopedic)	0	1	0	0	0	0	0	0
Bone/Orthopedic	Lameness (chronic or recurrent)	0	1	0	0	0	0	0	0
Bone/Orthopedic	Osteoarthritis	0	1	0	0	0	0	0	0
Bone/Orthopedic	Osteochondritis dissecans (OCD)	0	1	0	0	0	0	0	0
Bone/Orthopedic	Osteomyelitis	0	0	0	0	0	0	0	0
Bone/Orthopedic	Panosteitis	0	0	0	0	0	0	0	0
Bone/Orthopedic	Patellar luxation	0	0	0	0	0	0	0	0
Bone/Orthopedic	Rheumatoid arthritis	0	1	0	0	0	0	0	0
Bone/Orthopedic	Spondylosis	0	0	0	0	0	0	0	0
Brain/Neurologic	Cerebellar hypoplasia	0	0	0	1	0	0	0	0
Brain/Neurologic	Hydrocephalus	0	0	0	1	0	0	0	0
Brain/Neurologic	Cauda equina syndrome	0	0	0	1	0	0	0	0
Brain/Neurologic	Degenerative myelopathy	0	1	0	1	0	0	0	0
Brain/Neurologic	Dementia or senility	0	0	0	0	0	0	0	0
Brain/Neurologic	Diskospondylitis	0	0	0	1	0	0	0	0
Brain/Neurologic	Fibrocartilaginous embolism (FCE)	0	0	0	1	0	0	0	0
Brain/Neurologic	Horner's syndrome	0	0	0	1	0	0	0	0
Brain/Neurologic	Intervertebral disc disease (IVDD) (Neurologic)	0	0	0	1	0	0	0	0
Brain/Neurologic	Laryngeal paralysis (Neurologic)	0	0	1	1	0	0	0	0
Brain/Neurologic	Limb paralysis	0	1	0	1	0	0	0	0
Brain/Neurologic	Myasthenia gravis	0	0	0	1	0	0	0	0
Brain/Neurologic	Polyneuropathy	0	0	0	1	0	0	0	0
Brain/Neurologic	Seizures (including epilepsy)	0	0	0	1	0	0	0	0
Brain/Neurologic	Vestibular disease	0	0	0	1	0	0	0	0
Brain/Neurologic	Wobbler syndrome	0	0	0	1	0	0	0	0
Endocrine	Congenital hypothyroidism	0	0	0	0	0	0	1	0
Endocrine	Addison's disease (hypoadrenocorticism; low adrenal function)	0	0	0	0	0	0	1	0
Endocrine	Cushing's disease (hyperadrenocorticism; excess adrenal function)	0	0	0	0	0	0	1	0
Endocrine	Diabetes insipidus (rare diabetes which causes water balance problems)	0	0	0	0	0	0	1	0
Endocrine	Diabetes mellitus (common diabetes which causes high blood sugar)	0	0	0	0	0	0	1	0
Endocrine	Hypercalcemia (excess calcium in the blood)	0	0	0	0	0	0	1	0
Endocrine	Hyperparathyroidism (excess parathyroid function causing high calcium)	0	0	0	0	0	0	1	0
Endocrine	Hypoparathyroidism (low parathyroid function causing low calcium)	0	0	0	0	0	0	1	0
Endocrine	Hyperthyroidism (excess thyroid function)	0	0	0	0	0	0	1	0
Endocrine	Hypothyroidism (low thyroid function)	0	0	0	0	0	0	1	0
Hematopoietic	Anemia	0	0	0	0	0	0	0	0
Hematopoietic	Factor I deficiency	0	0	0	0	0	0	0	0
Hematopoietic	Hemophilia	0	0	0	0	0	0	0	0
Hematopoietic	Polycythemia	0	0	0	0	0	0	0	0
Hematopoietic	Splenic hematoma	0	0	0	0	0	0	0	0
Hematopoietic	Splenic torsion	0	0	0	0	0	0	0	0
Hematopoietic	Thrombocytopenia (not immune-mediated)	0	0	0	1	0	0	0	0
Hematopoietic	Thromboembolism	0	0	0	0	0	0	0	0
Hematopoietic	Von Willebrand's disease	0	0	0	0	0	0	0	0
Infection/Parasites	Anaplasmosis	0	0	0	0	0	0	0	0
Infection/Parasites	Aspergillosis	0	0	0	0	0	0	0	0
Infection/Parasites	Babesiosis	0	0	0	0	0	0	0	0
Infection/Parasites	Blastomycosis	0	0	0	0	0	0	0	0
Infection/Parasites	Bordetella and/or parainfluenza ("kennel cough")""	0	0	0	0	0	0	0	0
Infection/Parasites	Brucellosis	0	0	0	0	0	0	0	0
Infection/Parasites	Campylobacteriosis	0	0	0	0	0	0	0	0
Infection/Parasites	Coccidia	0	0	0	0	0	0	0	0
Infection/Parasites	Coccidioidiomycosis	0	0	0	0	0	0	0	0
Infection/Parasites	Cryptococcus	0	0	0	0	0	0	0	0
Infection/Parasites	Dermatophytosis ("ringworm")""	0	0	0	0	0	0	0	0
Infection/Parasites	Distemper	0	0	0	0	0	0	0	0
Infection/Parasites	Ehrlichiosis	0	0	0	0	0	0	0	0
Infection/Parasites	Fever of unknown origin	0	0	0	0	0	0	0	0
Infection/Parasites	Gastrointestinal parasites	0	0	0	0	0	0	0	0
Infection/Parasites	Giardia	0	0	0	0	0	0	0	0
Infection/Parasites	Granuloma	0	0	0	0	0	0	0	0
Infection/Parasites	Heartworm infection	0	0	1	0	0	0	0	0
Infection/Parasites	Histoplasmosis	0	0	0	0	0	0	0	0
Infection/Parasites	Hookworms	0	0	0	0	0	0	0	0
Infection/Parasites	Influenza	0	0	0	0	0	0	0	0
Infection/Parasites	Isospora	0	0	0	0	0	0	0	0
Infection/Parasites	Leishmaniasis	0	0	0	0	0	0	0	0
Infection/Parasites	Leptospirosis	0	0	0	0	0	0	0	0
Infection/Parasites	Lyme disease	0	0	0	0	0	0	0	0
Infection/Parasites	MRSA/MRSP	0	0	0	0	0	0	0	0
Infection/Parasites	Mycobacterium	0	0	0	0	0	0	0	0
Infection/Parasites	Parvovirus	0	0	0	0	0	0	0	0
Infection/Parasites	Plague (Yersinia pestis)	0	0	0	0	0	0	0	0
Infection/Parasites	Rocky Mountain Spotted Fever (RMSF)	0	0	0	0	0	0	0	0
Infection/Parasites	Roundworms	0	0	0	0	0	0	0	0
Infection/Parasites	Salmonellosis	0	0	0	0	0	0	0	0
Infection/Parasites	Salmon poisoning	0	0	0	0	0	0	0	0
Infection/Parasites	Tapeworms	0	0	0	0	0	0	0	0
Infection/Parasites	Toxoplasma	0	0	0	0	0	0	0	0
Infection/Parasites	Tularemia	0	0	0	0	0	0	0	0
Infection/Parasites	Whipworms	0	0	0	0	0	0	0	0
Toxin Consumption	Chocolate	0	0	0	0	0	0	0	0
Toxin Consumption	Grapes or raisins	0	0	0	0	0	0	0	0
Toxin Consumption	Ingestion of human medications	0	0	0	0	0	0	0	0
Toxin Consumption	Ingestion of recreational drugs	0	0	0	0	0	0	0	0
Toxin Consumption	Mouse or rat bait/poison (Bromethalin)	0	0	0	0	0	0	0	0
Toxin Consumption	Mouse or rat bait/poison (Calciferol)	0	0	0	0	0	0	0	0
Toxin Consumption	Mouse or rat bait/poison (Warfarin)	0	0	0	0	0	0	0	0
Toxin Consumption	Mouse or rat bait/poison (Other/Unknown)	0	0	0	0	0	0	0	0
Toxin Consumption	Overdose of medications prescribed to the dog	0	0	0	0	0	0	0	0
Trauma	Dog bite	0	0	0	0	0	0	0	0
Trauma	Bite wound from another animal	0	0	0	0	0	0	0	0
Trauma	Fall from height	0	0	0	0	0	0	0	0
Trauma	Fractured bone (long bone in limb)	0	0	0	0	0	0	0	0
Trauma	Fractured bone (other bone in limb)	0	0	0	0	0	0	0	0
Trauma	Fractured bone (spine)	0	0	0	0	0	0	0	0
Trauma	Fractured bone (rib(s))	0	0	0	0	0	0	0	0
Trauma	Fractured bone (flat bone of head or face)	0	0	0	0	0	0	0	0
Trauma	Head trauma due to any cause	0	0	0	1	0	0	0	0
Trauma	Hit by car or other vehicle	0	0	0	0	0	0	0	0
Trauma	Kicked by horse or other large animal	0	0	0	0	0	0	0	0
Trauma	Laceration	0	0	0	0	0	0	0	0
Trauma	Penetrating wound (such as a stick)	0	0	0	0	0	0	0	0
Trauma	Proptosis (eye out of socket)	1	0	0	0	0	0	0	0
Trauma	Snakebite	0	0	0	0	0	0	0	0
Trauma	Tail injury	0	0	0	0	0	0	0	0
Trauma	Torn or broken toenail	0	0	0	0	0	0	0	0
Immune-mediated	Autoimmune thyroiditis	0	0	0	0	0	0	1	0
Immune-mediated	Discoid lupus erythematosus (DLE) (Immune)	0	0	0	0	0	0	0	0
Immune-mediated	Idiopathic immune-mediated thrombocytopenia (IMT/ITP)	0	0	0	1	0	0	0	0
Immune-mediated	Immune-mediated hemolytic anemia (IMHA) or autoimmune hemolytic anemia (AIHA)	0	0	0	0	0	0	0	0
Immune-mediated	Immune-mediated polyarthritis (IMPA)	0	1	0	0	0	0	0	0
Immune-mediated	Pemphigus erythematosus (PE) (Immune)	0	0	0	0	0	0	0	0
Immune-mediated	Pemphigus foliaceus (PF) (Immune)	0	0	0	0	0	0	0	0
Immune-mediated	Pemphigus vulgaris (PV) (Immune)	0	0	0	0	0	0	0	0
Immune-mediated	Systemic lupus erythematosus (SLE) (Immune)	0	0	0	0	0	0	0	0
